# A carbonic anhydrase pseudogene sensitizes select *Brucella* lineages to low CO_2_ tension

**DOI:** 10.1101/721597

**Authors:** Lydia M. Varesio, Jonathan W. Willett, Aretha Fiebig, Sean Crosson

## Abstract

*Brucella* are intracellular pathogens that cause a disease known as brucellosis. Though the genus is highly monomorphic at the genetic level, species have animal host preferences and some defining physiologic characteristics. Of note is the requirement for increased CO_2_ tension to cultivate particular species, which confounded early efforts to isolate *B. abortus* from diseased cattle. Differences in the capacity of *Brucella* species to assimilate CO_2_ are determined by mutations in the carbonic anhydrase gene, *bcaA*. Ancestral single nucleotide insertions in *bcaA* have resulted in frameshifted pseudogenes in *B. abortus* and *B. ovis* lineages, which underlie their inability to grow under the low CO_2_ tension of a standard atmosphere. Incubation of wild-type *B. ovis* in air selects for mutations that “rescue” a functional *bcaA* reading frame, which enables growth under low CO_2_ and enhances growth rate in high CO_2_. Consistent with this result, we show that heterologous expression of functional *E. coli* carbonic anhydrases enables *B. ovis* growth in air. Growth of wild-type *B. ovis* is acutely sensitive to a reduction in CO_2_ tension, while frame-rescued *B. ovis* mutants are completely insensitive to CO_2_ shifts. Wild-type *B. ovis* initiates a gene expression program upon CO_2_ downshift that resembles the stringent response and results in activation of its *virB* type IV secretion system. Our study provides evidence that loss-of-function insertion mutations in *bcaA* sensitize the response of *B. ovis* and *B. abortus* to reduced CO_2_ tension relative to other *Brucella* lineages. CO_2_-dependent starvation and virulence gene expression programs in these species may influence persistence or transmission in natural hosts.

**Importance:** *Brucella* spp. are highly related, but exhibit differences in animal host preference that must be determined by genome sequence differences. *B. ovis* and the majority of *B. abortus* strains require increased CO_2_ tension to be cultivated *in vitro*, and harbor conserved insertional mutations in the carbonic anhydrase, *bcaA*, which underlie this trait. Mutants that grow in a standard atmosphere, first reported nearly a century ago, are easily selected in the laboratory. These mutants harbor varied indel polymorphisms in *bcaA* that restore its consensus reading frame and rescue its function. Loss of *bcaA* function has evolved independently in the *B. ovis* and *B. abortus* lineages, and results in a dramatically increased sensitivity to CO_2_ limitation.
