## Supplementary material for "A carbonic anhydrase pseudogene sensitizes select *Brucella* lineages to low CO_2_ tension": Data Set 2

### Sheet: Data set 4 description
Data set 4. Primers and strains used in this study

### Sheet: Primers
Primer name	Sequence	Target	Purpose	Template	Restriction sites	Cloning strategy	Corresponding plasmid	Final Plasmid	Comment
bcaABOV-UP-F	5'-TTATAAGCTTGATCGCGATCTGGGGTATGC-3'	bcaA1BOV	allele replacement	M1	HindIII	RE digest and T4ligase ligation	pNPTSI138 digested with HindIII and BamHI	pNPTS138-bcaA1	the UP primer sits approximately 500 bp upstream in the genome
bcaABOV-DN-R	5'-TTATGGATCCCACCATGCTGGTGACTTCC-3'				BamHI				the DN primers sits approximately 500 bp downstream in the genome
bcaABOV-UP-F	5'-TTATAAGCTTGATCGCGATCTGGGGTATGC-3'	bcaABOV	allele deletion	B. ovis ATCC 25840	HindIII	RE digest and T4ligase ligation	pNPTSI138 digested with HindIII and BamHI	pNPTS138-∆bcaA	the UP primer sits approximately 500 bp upstream in the genome
bcaABOV-UP-R*	5'-CTTCCATCACCAGACCGGTGATTTC-3'								primer overlapping the first 12-18nt of the gene (in frame) fused to portion overlapping the 3'end (in frame) of the gene for OE PCR
bcaABOV-DN-F*	5'-TGGTGATGGAAGATCAGCCATAGCG-3'								primer overlapping the last 12-18nt of the gene (in frame) fused to portion overlapping the 5'end (in frame) of the gene for OE PCR
bcaABOV-DN-R	5'-TTATGGATCCCACCATGCTGGTGACTTCC-3'				BamHI				the DN primers sits approximately 500 bp downstream in the genome
bcaABOV-UP-F	5'-GGCGCCAAGCTTCTCTGCAGGCCTTCCCGTTTATGAACGG-3'	bcaABAB	allele replacement	B. ovis ATCC 25840	PstI	Gibson cloning	pNPTSI138 digested with PstI and BamHI	pNPTS138-bcaABAB	These primers were used to build the upstream fragment of the bcaABAB allele (approx 500bp downstream in the genome)
N-ter bcaABOV Rg	5'-GAATCTGGAAGATCAGCCATAGCGTTTGAATATCCCTATC-3'
N-ter bcaABOV Fg	5'-GATAGGGATATTCAAACGCTATGGCTGATCTTCCAGATTC-3'			B. abortus 2308					These primers were used to build the bcaABAB allele
bcaABAB InDel R	5'-TGTCGAGCGCCGGCCTTGATGCCA-3'
bcaABAB InDel F	5'-TGGCATCAAGGCCGGCGCTCGACA-3'
C-ter bcaABOV/bcaA1BOV Rg	5'-CCGGCTTCGGCCGGGCTTTCTTGTACATTCACAATATTTC-3'
C-ter bcaABOV/bcaA1BOV Fg	5'-GAAATATTGTGAATGTACAAGAAAGCCCGGCCGAAGCCGG-3'			B. ovis ATCC 25840					These primers were used to build the downstream fragment of the bcaABAB allele (approx 500bp downstream in the genome)
bcaABOV-DN-R	5'-CTAGCGAATTCGTGGATCCGGGGTATGGAAACCGGCTTTG-3'				BamHI
bcaABOV-UP-Fg	5'-GGCGCCAAGCTTCTCTGCAGGCCTTCCCGTTTATGAACGG-3'	bcaABAB2308	allele replacement	M1	PstI	Gibson cloning	pNPTS138 digested with PstI and BamHI	pNPTS138-bcaABAB2308	These primers were used to build the upstream fragment of bcaABAB2308 (+ approx. 500bp upstream n the genome)
bcaABAB2308 Ala R	5'-CGCCGCGGCCTTGATGCCACCGCA-3'
bcaABAB2308 Ala F	5'-GCCGCGGCGCTCGACACTGAAAGC-3'								These primers were used to build the downstream fragment of bcaABAB2308 (+ approx. 500bp downstream in the genome)
bcaABOV BamHI Rg	5'-CTAGCGAATTCGTGGATCCGGGGTATGGAAACCGGCTTTG-3'				BamHI
bcaABOV Fg xpr	5'-TTCACACAGGAAACAGCATATGGCTGATCTTCCAGAT-3'	bcaABOV	inducible overexpression strain	B. ovis ATCC 25840	NdeI	Gibson cloning	pSRK digested with NdeI and KpnI	pSRK-bcaABOV	forward primer has pSRK plasmid sequence (approx 20nt) fused to start codon (ATG) of the gene plus approx 20nt of the 5'end of gene
bcaABOV Rg xpr	5'-CTATAGGGCGAATTGGGTACCTCAAAGTTCAGGGCGTTTG-3'				KpnI				reverse primer has approx 20nt of pSRK plasmid sequence fused to approx 20nt of 3'end of the gene
bcaABOV Fg xpr	5'-TTCACACAGGAAACAGCATATGGCTGATCTTCCAGAT-3'	bcaA1BOV	inducible overexpression strain	M1	NdeI	Gibson cloning	pSRK digested with NdeI and KpnI	pSRK-bcaA1BOV	forward primer has pSRK plasmid sequence (approx 20nt) fused to start codon (ATG) of the gene plus approx 20nt of the 5'end of gene
bcaABOV Rg xpr	5'-CTATAGGGCGAATTGGGTACCTCAAAGTTCAGGGCGTTTG-3'				KpnI				reverse primer has approx 20nt of pSRK plasmid sequence fused to approx 20nt of 3'end of the gene
bcaABOV Fg xpr	5'-TTCACACAGGAAACAGCATATGGCTGATCTTCCAGAT-3'	bcaA2BOV	inducible overexpression strain	M3	NdeI	Gibson cloning	pSRK digested with NdeI and KpnI	pSRK-bcaA2BOV	forward primer has pSRK plasmid sequence (approx 20nt) fused to start codon (ATG) of the gene plus approx 20nt of the 5'end of gene
bcaABOV Rg xpr	5'-CTATAGGGCGAATTGGGTACCTCAAAGTTCAGGGCGTTTG-3'				KpnI				reverse primer has approx 20nt of pSRK plasmid sequence fused to approx 20nt of 3'end of the gene
bcaABOV Fg xpr	5'-TTCACACAGGAAACAGCATATGGCTGATCTTCCAGAT-3'	bcaA3BOV	inducible overexpression strain	M8	NdeI	Gibson cloning	pSRK digested with NdeI and KpnI	pSRK-bcaA3BOV	forward primer has pSRK plasmid sequence (approx 20nt) fused to start codon (ATG) of the gene plus approx 20nt of the 5'end of gene
bcaABOV Rg xpr	5'-CTATAGGGCGAATTGGGTACCTCAAAGTTCAGGGCGTTTG-3'				KpnI				reverse primer has approx 20nt of pSRK plasmid sequence fused to approx 20nt of 3'end of the gene
bcaABOV Fg xpr	5'-TTCACACAGGAAACAGCATATGGCTGATCTTCCAGAT-3'	bcaA4BOV	inducible overexpression strain	M12	NdeI	Gibson cloning	pSRK digested with NdeI and KpnI	pSRK-bcaA4BOV	forward primer has pSRK plasmid sequence (approx 20nt) fused to start codon (ATG) of the gene plus approx 20nt of the 5'end of gene
bcaABOV Rg xpr	5'-CTATAGGGCGAATTGGGTACCTCAAAGTTCAGGGCGTTTG-3'				KpnI				reverse primer has approx 20nt of pSRK plasmid sequence fused to approx 20nt of 3'end of the gene
can Fg xpr	5'-CACACAGGAAACAGCATATGAAAGACATAGATACACT-3'	can	inducible overexpression strain	E. coli MG1655	NdeI	Gibson cloning	pSRK digested with NdeI and KpnI	pSRK-can	forward primer has pSRK plasmid sequence (approx 20nt) fused to start codon (ATG) of the gene plus approx 20nt of the 5'end of gene
can Rg xpr	5'-TATAGGGCGAATTGGGTACCTTATTTGTGGTTGGCGTGTT-3'				KpnI				reverse primer has approx 20nt of pSRK plasmid sequence fused to approx 20nt of 3'end of the gene
cynT Fg xpr	5'-CACACAGGAAACAGCATATGAAAGAGATTATTGATGCATT-3'	cynT	inducible overexpression strain	E. coli MG1656	NdeI	Gibson cloning	pSRK digested with NdeI and KpnI	pSRK-cynT	forward primer has pSRK plasmid sequence (approx 20nt) fused to start codon (ATG) of the gene plus approx 20nt of the 5'end of gene
cynT Rg xpr	5'-ATAGGGCGAATTGGGTACCTTACGCTGCGGTCGGTTGGCG-3'				KpnI				reverse primer has approx 20nt of pSRK plasmid sequence fused to approx 20nt of 3'end of the gene

### Sheet: E. coli Strains
Strain Number	Strain	Plasmid	Insert	Antibiotic resistance	Description	Function	Reference
FC55	DH10B	pNPTS138		Kanamicin	strain to carry/store plasmid	strain carrying suicide plasmid for allelic replacement, used for cloning	Dickon Alley
FC3367	Top10	pNPTS138	bcaA1BOV	Kanamicin	strain to carry/store plasmid	strain carrying suicide plasmid for allelic replacement, replaces bovbcaA with bcaA1 at the native locus	This study
FC3368	Top10	pNPTS138	∆bcaA	Kanamicin	strain to carry/store plasmid	strain carrying suicide plasmid for allelic replacement, makes clean deletion of bcaA	This study
FC3369	Top10	pNPTS138	bcaABAB	Kanamicin	strain to carry/store plasmid	strain carrying suicide plasmid for allelic replacement, replaces bovbcaA with bcaABAB at the native locus	This study
FC3370	Top10	pNPTS138	bcaABAB2308	Kanamicin	strain to carry/store plasmid	strain carrying suicide plasmid for allelic replacement, replaces bovbcaA with bcaABAB2308 at the native locus	This study
FC1346	Mach1	pSRK		Kanamicin	strain to carry/store plasmid	strain carrying moderate copy replicating plasmid for inducible gene expression, used for cloning or transfored as empty vector control	doi: 10.1128/AEM.01098-08
FC3372	Top10	pSRK	bcaABOV	Kanamicin	strain to carry/store plasmid	strain carrying moderate copy replicating plasmid for inducible gene expression, overexpresses bcaA upon induction with IPTG	This study
FC3373	Top10	pSRK	bcaA1BOV	Kanamicin	strain to carry/store plasmid	strain carrying moderate copy replicating plasmid for inducible gene expression, overexpresses bcaA1 upon induction with IPTG	This study
FC3374	Top10	pSRK	bcaA2BOV	Kanamicin	strain to carry/store plasmid	strain carrying moderate copy replicating plasmid for inducible gene expression, overexpresses bcaA2 upon induction with IPTG	This study
FC3375	Top10	pSRK	bcaA3BOV	Kanamicin	strain to carry/store plasmid	strain carrying moderate copy replicating plasmid for inducible gene expression, overexpresses bcaA3 upon induction with IPTG	This study
FC3376	Top10	pSRK	bcaA4BOV	Kanamicin	strain to carry/store plasmid	strain carrying moderate copy replicating plasmid for inducible gene expression, overexpresses bcaA4 upon induction with IPTG	This study
FC3377	Top10	pSRK	can	Kanamicin	strain to carry/store plasmid	strain carrying moderate copy replicating plasmid for inducible gene expression, overexpresses can upon induction with IPTG	This study
FC3378	Top10	pSRK	cynT	Kanamicin	strain to carry/store plasmid	strain carrying moderate copy replicating plasmid for inducible gene expression, overexpresses cynT upon induction with IPTG	This study
FC3117	WM3064				DAP– mating strain	DAP auxotroph mating strain used for transforming plasmids in B. ovis	William Metcalf

### Sheet: B. ovis Strains
Strain number	Strain Abbr.	Genotype	Plasmid	Antibiotic resistance	Description
FC3379	WT	B.ovis ATCC 25840	none	none	Wild type Brucella ovis
/	Mutant 01	B.ovis bcaA1BOV	none	none	Strain sent for whole genome sequencing that acquired the capacity to grow in ∼0.04% CO2
/	Mutant 02	B.ovis bcaA1BOV	none	none	Strain sent for whole genome sequencing that acquired the capacity to grow in ∼0.04% CO2
/	Mutant 03	B.ovis bcaA2BOV	none	none	Strain sent for whole genome sequencing that acquired the capacity to grow in ∼0.04% CO2
/	Mutant 04	B.ovis bcaA2BOV	none	none	Strain sent for whole genome sequencing that acquired the capacity to grow in ∼0.04% CO2
/	Mutant 05	B.ovis bcaA1BOV	none	none	Strain sent for whole genome sequencing that acquired the capacity to grow in ∼0.04% CO2
/	Mutant 06	B.ovis bcaA1BOV	none	none	Strain sent for whole genome sequencing that acquired the capacity to grow in ∼0.04% CO2
/	Mutant 07	B.ovis bcaA2BOV	none	none	Strain sent for whole genome sequencing that acquired the capacity to grow in ∼0.04% CO2
/	Mutant 08	B.ovis bcaA3BOV	none	none	Strain sent for whole genome sequencing that acquired the capacity to grow in ∼0.04% CO2
/	Mutant 09	B.ovis bcaA2BOV	none	none	Strain sent for whole genome sequencing that acquired the capacity to grow in ∼0.04% CO2
/	Mutant 10	B.ovis bcaA1BOV	none	none	Strain sent for whole genome sequencing that acquired the capacity to grow in ∼0.04% CO2
/	Mutant 11	B.ovis bcaA1BOV	none	none	Strain sent for whole genome sequencing that acquired the capacity to grow in ∼0.04% CO2
/	Mutant 12	B.ovis bcaA4BOV	none	none	Strain sent for whole genome sequencing that acquired the capacity to grow in ∼0.04% CO2
/	Mutant 13	B.ovis bcaA2BOV	none	none	Strain sent for whole genome sequencing that acquired the capacity to grow in ∼0.04% CO2
/	Mutant 14	B.ovis bcaA2BOV	none	none	Strain sent for whole genome sequencing that acquired the capacity to grow in ∼0.04% CO2
/	Mutant 15	B.ovis bcaA2BOV	none	none	Strain sent for whole genome sequencing that acquired the capacity to grow in ∼0.04% CO2
/	Mutant 16	B.ovis bcaA1BOV	none	none	Strain sent for whole genome sequencing that acquired the capacity to grow in ∼0.04% CO2
FC3380	bcaA1	B.ovis bcaA1BOV	none	none	bcaA1BOV allele replacing bcaABOV at the native locus
FC3381	∆bcaA	B.ovis ∆bcaA	none	none	B. ovis null strain for bcaABOV
FC3382	bcaABAB	B.ovis bcaABAB	none	none	bcaABAB allele replacing bcaABOV at the native locus
FC3383	bcaABAB2308	B.ovis bcaABAB2308	none	none	bcaABAB2308 allele replacing bcaABOV at the native locus
FC3386	EV	B.ovis / pSRK-EV	pSRK-EV	Kanamycin	B. ovis carrying IPTG-inducible plasmid
FC3387	bcaA1BOV++	B.ovis / pSRK-bcaA1BOV	pSRK-bcaA1BOV	Kanamycin	B. ovis carrying IPTG-inducible plasmid with bcaA1BOV under Plac promoter
FC3388	bcaABOV++	B.ovis / pSRK-bcaABOV	pSRK-bcaA	Kanamycin	B. ovis carrying IPTG-inducible plasmid with bcaABOV under Plac promoter
FC3389	can++	B.ovis / pSRK-can	pSRK-can	Kanamycin	B. ovis ATCC 25840 carrying IPTG-inducible plasmid with E. coli β-carbonic anhydrase can under Plac promoter
FC3390	cynT++	B.ovis / pSRK-cynT	pSRK-cynT	Kanamycin	B. ovis ATCC 25840 carrying IPTG-inducible plasmid with E. coli β-carbonic anhydrase cynT under Plac promoter
FC3391	can++	B.ovis ∆bcaA / pSRK-can	pSRK-can	Kanamycin	B. ovis ∆bcaA strain carrying IPTG-inducible plasmid with E. coli β-carbonic anhydrase can under Plac promoter
FC3392	cynT++	B.ovis ∆bcaA / pSRK-cynT	pSRK-cynT	Kanamycin	B. ovis ∆bcaA carrying IPTG-inducible plasmid with E. coli β-carbonic anhydrase cynT under Plac promoter
FC3393	bcaA2BOV++	B.ovis / pSRK-bcaA2	pSRK-bcaA2	Kanamycin	B. ovis carrying IPTG-inducible plasmid with bcaA2BOV under Plac promoter
FC3394	bcaA3BOV++	B.ovis / pSRK-bcaA3	pSRK-bcaA3	Kanamycin	B. ovis carrying IPTG-inducible plasmid with bcaA3BOV under Plac promoter
FC3395	bcaA4BOV++	B.ovis / pSRK-bcaA4	pSRK-bcaA4	Kanamycin	B. ovis carrying IPTG-inducible plasmid with bcaA4BOV under Plac promoter
