## Supplementary material for "A carbonic anhydrase pseudogene sensitizes select *Brucella* lineages to low CO_2_ tension": Data Set 5

### Sheet: Data set 5 description
Data set 5. B. ovis ATCC 25840 genes that were not hit by Tn-Himar insertions
Table of genes more than 300 bp in length that were cataloged as unhit when mapping the Tn-Himar library in B. ovis ATCC 25840
The number of TA sites, gene length, start, end and strand direction for each gene is also indicated.
IS3 (1), IS481 (2), IS5/IS1182 (77), and IS630 (2) family transposase genes were removed from list
Two genes have GFF reference instead of locus number: GFF185 and GFF3391. Their locus tags are BOV_RS00845 and BOV_RS15950 respectively:
- GFF3391 is annotated as RepB (plasmid partitioning protein) and the annotated beginning and end of the gene coincides with the annotated length.
- The hypothetical protein GFF185, instead, is indicated to end at 190,209. The annotation predicts and end 92 nucleotides downstream at 190,300.

### Sheet: Tn-Himar unhit
Chromosome	LocusId	Descripion	# TA sites	Gene length	Begin	End	Strand
NC_009505	BOV_RS00005	chromosomal replication initiator protein DnaA	19	1640	635	2275	+
NC_009505	BOV_RS00010	DNA polymerase III subunit beta	12	1118	2579	3697	+
NC_009505	BOV_RS00075	hydroxymethylglutaryl-CoA lyase	16	863	18370	19233	-
NC_009505	BOV_RS00115	TIGR02300 family protein	8	383	28619	29002	-
NC_009505	BOV_RS00120	3-phosphoshikimate 1-carboxyvinyltransferase	14	1352	29387	30739	+
NC_009505	BOV_RS00175	DNA polymerase III subunit gamma/tau	17	1808	39554	41362	-
NC_009505	BOV_RS00195	3-deoxy-manno-octulosonate cytidylyltransferase	11	755	43976	44731	-
NC_009505	BOV_RS00240	translocation/assembly module TamB	50	4724	54888	59612	+
NC_009505	BOV_RS00275	iron-sulfur cluster carrier protein ApbC	13	1163	64236	65399	+
NC_009505	BOV_RS00360	argininosuccinate synthase	13	1220	82612	83832	-
NC_009505	BOV_RS00385	hypothetical protein	9	503	86714	87217	-
NC_009505	BOV_RS00445	aconitate hydratase AcnA	33	2687	97663	100350	-
NC_009505	BOV_RS00540	nicotinate phosphoribosyltransferase	14	1304	123211	124515	+
NC_009505	BOV_RS00580	ribonuclease D	7	617	132624	133241	-
NC_009505	BOV_RS00605	DNA topoisomerase (ATP-hydrolyzing) subunit B	29	2441	140308	142749	-
NC_009505	BOV_RS00670	NifU family protein	4	572	153906	154478	-
NC_009505	BOV_RS00680	tryptophan--tRNA ligase	10	1067	155133	156200	-
NC_009505	BOV_RS00685	murein biosynthesis integral membrane protein MurJ	18	1589	156297	157886	-
NC_009505	BOV_RS00715	lipoprotein signal peptidase	8	482	167503	167985	-
NC_009505	BOV_RS00745	LPS export ABC transporter periplasmic protein LptC	16	722	172244	172966	+
NC_009505	BOV_RS00750	organic solvent tolerance protein OstA	8	650	173252	173902	+
NC_009505	BOV_RS00755	LPS export ABC transporter ATP-binding protein	13	833	173914	174747	+
NC_009505	BOV_RS00770	PTS IIA-like nitrogen-regulatory protein PtsN	1	464	177896	178360	+
NC_009505	BOV_RS00780	heat-shock protein Hsp20	8	422	178792	179214	-
NC_009505	BOV_RS00810	nucleotide exchange factor GrpE	7	692	183648	184340	-
NC_009505	BOV_RS00855	DUF2849 domain-containing protein	1	302	191880	192182	+
NC_009505	BOV_RS00950	glycerol-3-phosphate dehydrogenase	27	1511	210986	212497	+
NC_009505	BOV_RS01025	bifunctional hydroxymethylpyrimidine kinase/phosphomethylpyrimidine kinase	5	875	227124	227999	-
NC_009505	BOV_RS01375	UDP-N-acetylglucosamine 1-carboxyvinyltransferase	13	1289	284485	285774	-
NC_009505	BOV_RS01590	GcrA cell cycle regulator	5	542	332474	333016	-
NC_009505	BOV_RS01595	aspartate aminotransferase family protein	14	1211	333621	334832	+
NC_009505	BOV_RS01600	ornithine carbamoyltransferase	14	938	334837	335775	+
NC_009505	BOV_RS01630	2'-deoxycytidine 5'-triphosphate deaminase	15	1091	339223	340314	+
NC_009505	BOV_RS01705	5-aminolevulinate synthase	26	1277	353312	354589	-
NC_009505	BOV_RS01770	ferredoxin--NADP reductase	8	776	364076	364852	-
NC_009505	BOV_RS01975	ribosome biogenesis GTPase Der	10	1451	409188	410639	+
NC_009505	BOV_RS01995	ATP synthase subunit A	8	749	414576	415325	+
NC_009505	BOV_RS02005	F0F1 ATP synthase subunit B'	7	626	415792	416418	+
NC_009505	BOV_RS02010	ATP synthase subunit b 2	7	479	416429	416908	+
NC_009505	BOV_RS02040	4-diphosphocytidyl-2C-methyl-D-erythritol kinase	8	899	420813	421712	-
NC_009505	BOV_RS02055	Na+/H+ antiporter NhaA	14	1181	423421	424602	-
NC_009505	BOV_RS02060	tRNA1(Val) (adenine(37)-N6)-methyltransferase	4	782	424892	425674	-
NC_009505	BOV_RS02070	polyprenyl synthetase family protein	9	1016	426167	427183	+
NC_009505	BOV_RS02080	glycine--tRNA ligase subunit alpha	18	926	429505	430431	+
NC_009505	BOV_RS02085	glycine--tRNA ligase subunit beta	23	2333	430437	432770	+
NC_009505	BOV_RS02090	threonylcarbamoyl-AMP synthase	7	971	432909	433880	+
NC_009505	BOV_RS02135	4-hydroxybenzoate octaprenyltransferase	15	1001	442391	443392	+
NC_009505	BOV_RS02140	pyridoxine/pyridoxamine 5'-phosphate oxidase	13	611	443432	444043	-
NC_009505	BOV_RS02190	chorismate synthase	19	1094	450121	451215	+
NC_009505	BOV_RS02230	1-deoxy-D-xylulose-5-phosphate synthase	25	1931	456766	458697	+
NC_009505	BOV_RS02295	replicative DNA helicase	24	1505	471866	473371	-
NC_009505	BOV_RS02305	50S ribosomal protein L9	4	569	475224	475793	-
NC_009505	BOV_RS02320	30S ribosomal protein S6	4	446	477196	477642	-
NC_009505	BOV_RS02325	[acyl-carrier-protein] S-malonyltransferase	11	944	478048	478992	+
NC_009505	BOV_RS02330	3-oxoacyl-[acyl-carrier-protein] reductase	7	737	479062	479799	+
NC_009505	BOV_RS02340	beta-ketoacyl-[acyl-carrier-protein] synthase II	15	1262	480633	481895	+
NC_009505	BOV_RS02355	guanylate kinase	10	662	484451	485113	+
NC_009505	BOV_RS02405	4-hydroxy-3-methylbut-2-enyl diphosphate reductase	9	1040	494773	495813	+
NC_009505	BOV_RS02410	homoserine kinase	16	980	495819	496799	+
NC_009505	BOV_RS02450	threonine synthase	19	1391	504609	506000	-
NC_009505	BOV_RS02485	restriction endonuclease subunit M	13	1133	512206	513339	+
NC_009505	BOV_RS02500	DUF721 domain-containing protein	6	527	515386	515913	+
NC_009505	BOV_RS02845	transcriptional regulator	9	428	586347	586775	+
NC_009505	BOV_RS02870	cysteine desulfuration protein SufE	7	425	590191	590616	-
NC_009505	BOV_RS03060	sensor histidine kinase	28	1406	623818	625224	+
NC_009505	BOV_RS03095	uracil-DNA glycosylase	12	872	638726	639598	-
NC_009505	BOV_RS03100	electron transfer flavoprotein-ubiquinone oxidoreductase	27	1691	639986	641677	+
NC_009505	BOV_RS03170	porin	31	1040	652168	653208	-
NC_009505	BOV_RS03205	4-hydroxy-tetrahydrodipicolinate synthase	15	881	659506	660387	+
NC_009505	BOV_RS03210	SsrA-binding protein	11	476	660484	660960	+
NC_009505	BOV_RS03225	DNA-directed RNA polymerase subunit omega	1	401	662715	663116	+
NC_009505	BOV_RS03265	holo-ACP synthase	7	404	671936	672340	+
NC_009505	BOV_RS03270	signal peptidase I	18	782	672451	673233	+
NC_009505	BOV_RS03275	ribonuclease III	6	704	673235	673939	+
NC_009505	BOV_RS03280	GTPase Era	11	935	674084	675019	+
NC_009505	BOV_RS03345	cysteine--tRNA ligase	22	1520	683410	684930	+
NC_009505	BOV_RS03380	molecular chaperone SurA	17	956	691859	692815	-
NC_009505	BOV_RS03385	LPS-assembly protein LptD	61	2378	693126	695504	-
NC_009505	BOV_RS03390	LPS export ABC transporter permease LptG	18	1088	695525	696613	-
NC_009505	BOV_RS03405	DNA polymerase III subunit chi	4	449	699793	700242	+
NC_009505	BOV_RS03425	nucleoside-diphosphate kinase	1	422	703549	703971	+
NC_009505	BOV_RS03445	CDP-diacylglycerol--glycerol-3-phosphate 3-phosphatidyltransferase	10	584	705874	706458	-
NC_009505	BOV_RS03515	hypothetical protein	9	707	720782	721489	+
NC_009505	BOV_RS03550	ETC complex I subunit region	9	305	726823	727128	+
NC_009505	BOV_RS03690	FAD-binding protein	20	1187	753866	755053	-
NC_009505	BOV_RS03710	ribonuclease D	13	1157	759538	760695	-
NC_009505	BOV_RS03715	aspartate--tRNA(Asp/Asn) ligase	24	1787	760922	762709	+
NC_009505	BOV_RS03735	DNA topoisomerase IV subunit A	27	2312	765232	767544	+
NC_009505	BOV_RS03750	porphobilinogen synthase	16	1037	769210	770247	-
NC_009505	BOV_RS03770	amidase	20	1301	773104	774405	+
NC_009505	BOV_RS03790	riboflavin synthase	3	608	777793	778401	+
NC_009505	BOV_RS03800	N utilization substance protein B	10	515	778963	779478	+
NC_009505	BOV_RS03810	outer membrane protein assembly factor BamE	7	506	782157	782663	-
NC_009505	BOV_RS03825	phosphate acyltransferase	12	1040	784114	785154	+
NC_009505	BOV_RS03830	3-oxoacyl-ACP synthase III	12	971	785402	786373	+
NC_009505	BOV_RS03835	integration host factor subunit alpha	8	323	786492	786815	+
NC_009505	BOV_RS03840	MerR family transcriptional regulator	9	539	787339	787878	+
NC_009505	BOV_RS03895	N-acetyl-gamma-glutamyl-phosphate reductase	16	932	794566	795498	-
NC_009505	BOV_RS03910	50S ribosomal protein L13	8	464	797109	797573	-
NC_009505	BOV_RS03975	NADH-quinone oxidoreductase subunit A	6	365	804177	804542	+
NC_009505	BOV_RS03980	NADH-quinone oxidoreductase subunit B	13	581	804533	805114	+
NC_009505	BOV_RS03985	NADH-quinone oxidoreductase subunit C	13	608	805227	805835	+
NC_009505	BOV_RS03990	NADH-quinone oxidoreductase subunit D	28	1190	805853	807043	+
NC_009505	BOV_RS04000	NADH-quinone oxidoreductase subunit NuoF	15	1307	807760	809067	+
NC_009505	BOV_RS04005	NADH-quinone oxidoreductase subunit G	24	2084	809202	811286	+
NC_009505	BOV_RS04010	NADH-quinone oxidoreductase subunit H	13	1043	811304	812347	+
NC_009505	BOV_RS04015	NADH-quinone oxidoreductase subunit I	9	491	812360	812851	+
NC_009505	BOV_RS04020	NADH-quinone oxidoreductase subunit J	6	617	813025	813642	+
NC_009505	BOV_RS04025	NADH-quinone oxidoreductase subunit K	2	308	813653	813961	+
NC_009505	BOV_RS04030	NADH-quinone oxidoreductase subunit L	35	1985	813969	815954	+
NC_009505	BOV_RS04035	NADH-quinone oxidoreductase subunit M	32	1508	815954	817462	+
NC_009505	BOV_RS04065	proline--tRNA ligase	23	1328	823177	824505	+
NC_009505	BOV_RS04070	lipoprotein-releasing system transmembrane subunit LolC	19	1313	824502	825815	+
NC_009505	BOV_RS04075	ABC transporter ATP-binding protein	7	683	825815	826498	+
NC_009505	BOV_RS04080	DNA polymerase III subunit alpha	66	3491	827157	830648	+
NC_009505	BOV_RS04100	30S ribosomal protein S4	10	617	832883	833500	+
NC_009505	BOV_RS04185	adenylosuccinate lyase	11	1301	847899	849200	-
NC_009505	BOV_RS04195	lauroyl acyltransferase	17	926	850062	850988	-
NC_009505	BOV_RS04200	NADPH:quinone oxidoreductase	5	1028	851002	852030	-
NC_009505	BOV_RS04205	beta-ketoacyl-ACP synthase II	13	1277	852112	853389	-
NC_009505	BOV_RS04210	beta-ketoacyl-ACP synthase II	17	1181	853391	854572	-
NC_009505	BOV_RS04295	sel1 repeat family protein	16	803	868640	869443	+
NC_009505	BOV_RS04320	arginine--tRNA ligase	29	1757	873164	874921	+
NC_009505	BOV_RS04360	serine--tRNA ligase	14	1283	882900	884183	+
NC_009505	BOV_RS04395	LysM peptidoglycan-binding domain-containing protein	25	1298	887830	889128	+
NC_009505	BOV_RS04420	phytoene/squalene synthase family protein	13	833	893386	894219	+
NC_009505	BOV_RS04455	Asp-tRNA(Asn)/Glu-tRNA(Gln) amidotransferase GatCAB subunit B	23	1502	900040	901542	+
NC_009505	BOV_RS04465	NADH:ubiquinone oxidoreductase subunit NDUFA12	7	410	902205	902615	+
NC_009505	BOV_RS04480	acetyl-CoA carboxylase biotin carboxylase subunit	25	1358	903943	905301	-
NC_009505	BOV_RS04485	acetyl-CoA carboxylase biotin carboxyl carrier protein	6	470	905351	905821	-
NC_009505	BOV_RS04530	peptide chain release factor 2	19	1034	917870	918904	+
NC_009505	BOV_RS04565	tyrosine--tRNA ligase	19	1253	925565	926818	-
NC_009505	BOV_RS04580	alpha/beta hydrolase	11	674	928496	929170	-
NC_009505	BOV_RS04590	Fe-S cluster assembly protein SufB	31	1523	930734	932257	+
NC_009505	BOV_RS04595	Fe-S cluster assembly ATPase SufC	13	755	932325	933080	+
NC_009505	BOV_RS04600	Fe-S cluster assembly protein SufD	11	1277	933094	934371	+
NC_009505	BOV_RS04605	cysteine desulfurase	22	1244	934453	935697	+
NC_009505	BOV_RS04625	NAD(+) kinase	15	773	937545	938318	+
NC_009505	BOV_RS04660	DUF2497 domain-containing protein	5	731	944564	945295	+
NC_009505	BOV_RS04665	valine--tRNA ligase	44	2732	945586	948318	+
NC_009505	BOV_RS04765	thymidylate kinase	10	644	965465	966109	+
NC_009505	BOV_RS04770	DNA polymerase III subunit delta'	18	1082	966106	967188	+
NC_009505	BOV_RS04810	hypothetical protein	7	782	975297	976079	+
NC_009505	BOV_RS04840	ribose-5-phosphate isomerase	8	698	981263	981961	+
NC_009505	BOV_RS04845	DUF2059 domain-containing protein	3	536	981987	982523	+
NC_009505	BOV_RS04865	NAD+ synthase	29	1679	986188	987867	+
NC_009505	BOV_RS04870	glutamate--tRNA ligase 1	25	1373	987879	989252	+
NC_009505	BOV_RS04910	kinesin	45	4748	997763	1002511	-
NC_009505	BOV_RS04940	dihydroneopterin aldolase	5	359	1005654	1006013	+
NC_009505	BOV_RS04945	2-amino-4-hydroxy-6-hydroxymethyldihydropteridine diphosphokinase	8	533	1006010	1006543	+
NC_009505	BOV_RS04980	PAS domain-containing sensor histidine kinase	36	2573	1013293	1015866	+
NC_009505	BOV_RS05140	threonine--tRNA ligase	39	1976	1050085	1052061	-
NC_009505	BOV_RS05175	GTP cyclohydrolase I FolE	9	641	1055537	1056178	+
NC_009505	BOV_RS05255	phosphopantetheine adenylyltransferase	9	494	1071141	1071635	-
NC_009505	BOV_RS05265	DNA gyrase subunit A	47	2768	1072145	1074913	-
NC_009505	BOV_RS05285	single-stranded DNA-binding protein	6	506	1078145	1078651	-
NC_009505	BOV_RS05305	ATP-dependent Clp protease ATP-binding subunit ClpX	19	1283	1085976	1087259	-
NC_009505	BOV_RS05310	ATP-dependent Clp protease proteolytic subunit	13	629	1087641	1088270	-
NC_009505	BOV_RS05335	sigma-54-dependent Fis family transcriptional regulator	13	1361	1092623	1093984	-
NC_009505	BOV_RS05365	CinA family protein	6	497	1101380	1101877	+
NC_009505	BOV_RS05375	ubiquinone-binding protein	9	458	1102752	1103210	-
NC_009505	BOV_RS05380	lipoyl synthase	15	968	1103216	1104184	-
NC_009505	BOV_RS05395	pyruvate dehydrogenase complex dihydrolipoamide acetyltransferase	14	1343	1106120	1107463	-
NC_009505	BOV_RS05400	pyruvate dehydrogenase complex E1 component subunit beta	16	1385	1107481	1108866	-
NC_009505	BOV_RS05405	pyruvate dehydrogenase (acetyl-transferring) E1 component subunit alpha	22	1040	1108885	1109925	-
NC_009505	BOV_RS05410	cell division protein	11	329	1110063	1110392	-
NC_009505	BOV_RS05435	2-dehydro-3-deoxyphosphooctonate aldolase	13	833	1113889	1114722	-
NC_009505	BOV_RS05440	CTP synthetase	37	1628	1114828	1116456	-
NC_009505	BOV_RS05500	glutamate--tRNA ligase	20	1421	1128463	1129884	+
NC_009505	BOV_RS05505	citrate (Si)-synthase	25	1292	1130113	1131405	+
NC_009505	BOV_RS05510	lipid-A-disaccharide synthase	13	1187	1131578	1132765	-
NC_009505	BOV_RS05515	DUF1009 domain-containing protein	14	902	1132762	1133664	-
NC_009505	BOV_RS05520	acyl-[acyl-carrier-protein]--UDP-N-acetylglucosamine O-acyltransferase	19	836	1133645	1134481	-
NC_009505	BOV_RS05525	beta-hydroxyacyl-ACP dehydratase	10	473	1134490	1134963	-
NC_009505	BOV_RS05530	UDP-3-O-(3-hydroxymyristoyl)glucosamine N-acyltransferase	24	1055	1134956	1136011	-
NC_009505	BOV_RS05535	outer membrane protein assembly factor BamA	66	2345	1136065	1138410	-
NC_009505	BOV_RS05545	phosphatidate cytidylyltransferase	11	812	1139952	1140764	-
NC_009505	BOV_RS05550	isoprenyl transferase	13	764	1140869	1141633	-
NC_009505	BOV_RS05555	ribosome-recycling factor	8	560	1141678	1142238	-
NC_009505	BOV_RS05560	UMP kinase	12	722	1142274	1142996	-
NC_009505	BOV_RS05565	elongation factor Ts	6	917	1143163	1144080	-
NC_009505	BOV_RS05570	30S ribosomal protein S2	8	770	1144270	1145040	-
NC_009505	BOV_RS05680	hypothetical protein	1	314	1162518	1162832	+
NC_009505	BOV_RS05745	glutamate racemase	17	833	1176824	1177657	-
NC_009505	BOV_RS05765	isocitrate dehydrogenase (NADP(+))	19	1214	1179875	1181089	+
NC_009505	BOV_RS05775	alanine--tRNA ligase	38	2657	1182902	1185559	-
NC_009505	BOV_RS05805	50S ribosomal protein L17	7	428	1191989	1192417	-
NC_009505	BOV_RS05810	DNA-directed RNA polymerase subunit alpha	14	1013	1192579	1193592	-
NC_009505	BOV_RS05815	30S ribosomal protein S11	5	389	1193708	1194097	-
NC_009505	BOV_RS05820	30S ribosomal protein S13	9	368	1194225	1194593	-
NC_009505	BOV_RS05825	adenylate kinase	8	584	1194903	1195487	-
NC_009505	BOV_RS05830	preprotein translocase subunit SecY	38	1340	1195484	1196824	-
NC_009505	BOV_RS05835	50S ribosomal protein L15	4	470	1196985	1197455	-
NC_009505	BOV_RS05845	30S ribosomal protein S5	9	560	1197791	1198351	-
NC_009505	BOV_RS05850	50S ribosomal protein L18	5	362	1198393	1198755	-
NC_009505	BOV_RS05855	50S ribosomal protein L6	6	533	1198768	1199301	-
NC_009505	BOV_RS05860	30S ribosomal protein S8	6	398	1199340	1199738	-
NC_009505	BOV_RS05865	30S ribosomal protein S14	6	305	1199749	1200054	-
NC_009505	BOV_RS05870	50S ribosomal protein L5	8	557	1200082	1200639	-
NC_009505	BOV_RS05875	50S ribosomal protein L24	5	311	1200632	1200943	-
NC_009505	BOV_RS05880	50S ribosomal protein L14	9	368	1200956	1201324	-
NC_009505	BOV_RS05895	50S ribosomal protein L16	8	413	1201861	1202274	-
NC_009505	BOV_RS05900	30S ribosomal protein S3	11	710	1202313	1203023	-
NC_009505	BOV_RS05905	50S ribosomal protein L22	5	389	1203023	1203412	-
NC_009505	BOV_RS05915	50S ribosomal protein L2	16	833	1203709	1204542	-
NC_009505	BOV_RS05925	50S ribosomal protein L4	7	620	1204854	1205474	-
NC_009505	BOV_RS05930	50S ribosomal protein L3	15	713	1205474	1206187	-
NC_009505	BOV_RS05935	30S ribosomal protein S10	3	308	1206217	1206525	-
NC_009505	BOV_RS05940	elongation factor Tu	18	1175	1206586	1207761	-
NC_009505	BOV_RS05945	elongation factor G	26	2084	1207825	1209909	-
NC_009505	BOV_RS05950	30S ribosomal protein S7	5	470	1209940	1210410	-
NC_009505	BOV_RS05955	30S ribosomal protein S12	8	371	1210477	1210848	-
NC_009505	BOV_RS05965	DNA-directed RNA polymerase subunit beta'	56	4202	1211758	1215960	-
NC_009505	BOV_RS05970	DNA-directed RNA polymerase subunit beta	59	4133	1216109	1220242	-
NC_009505	BOV_RS05975	50S ribosomal protein L7/L12	1	374	1220432	1220806	-
NC_009505	BOV_RS05980	50S ribosomal protein L10	12	518	1220858	1221376	-
NC_009505	BOV_RS05985	50S ribosomal protein L1	7	701	1221767	1222468	-
NC_009505	BOV_RS05990	50S ribosomal protein L11	6	428	1222473	1222901	-
NC_009505	BOV_RS05995	transcription termination/antitermination protein NusG	8	527	1223104	1223631	-
NC_009505	BOV_RS06010	elongation factor Tu	18	1175	1224529	1225704	-
NC_009505	BOV_RS06120	homoserine dehydrogenase	21	1319	1242495	1243814	-
NC_009505	BOV_RS06160	type I methionyl aminopeptidase	14	827	1249113	1249940	+
NC_009505	BOV_RS06355	protein translocase subunit SecDF	24	2534	1290699	1293233	+
NC_009505	BOV_RS06695	dihydrofolate reductase	9	518	1359180	1359698	-
NC_009505	BOV_RS06700	thymidylate synthase	17	794	1359701	1360495	-
NC_009505	BOV_RS06800	DNA ligase (NAD(+)) LigA	35	2159	1380435	1382594	-
NC_009505	BOV_RS06815	UDP-3-O-[3-hydroxymyristoyl] N-acetylglucosamine deacetylase	13	860	1385742	1386602	-
NC_009505	BOV_RS06830	cell division protein FtsZ	9	1700	1387986	1389686	-
NC_009505	BOV_RS06835	cell division protein FtsA	22	1322	1389783	1391105	-
NC_009505	BOV_RS06840	hypothetical protein	15	935	1391102	1392037	-
NC_009505	BOV_RS06845	D-alanine--D-alanine ligase	18	926	1392025	1392951	-
NC_009505	BOV_RS06850	UDP-N-acetylenolpyruvoylglucosamine reductase	7	968	1393194	1394162	-
NC_009505	BOV_RS06855	UDP-N-acetylmuramate--L-alanine ligase	19	1415	1394162	1395577	-
NC_009505	BOV_RS06860	undecaprenyldiphospho-muramoylpentapeptide beta-N- acetylglucosaminyltransferase	12	1139	1395574	1396713	-
NC_009505	BOV_RS06865	putative lipid II flippase FtsW	16	1157	1396940	1398097	-
NC_009505	BOV_RS06870	UDP-N-acetylmuramoyl-L-alanine--D-glutamate ligase	20	1403	1398097	1399500	-
NC_009505	BOV_RS06875	phospho-N-acetylmuramoyl-pentapeptide-transferase	18	1082	1399513	1400595	-
NC_009505	BOV_RS06880	UDP-N-acetylmuramoylalanyl-D-glutamyl-2 6-diaminopimelate--D-alanyl-D-alanine ligase	17	1445	1400622	1402067	-
NC_009505	BOV_RS06885	UDP-N-acetylmuramoyl-L-alanyl-D-glutamate--2 6-diaminopimelate ligase	13	1472	1402064	1403536	-
NC_009505	BOV_RS06890	penicillin-binding protein 2	28	1823	1403591	1405414	-
NC_009505	BOV_RS06895	hypothetical protein	5	401	1405417	1405818	-
NC_009505	BOV_RS06925	hypothetical protein	0	404	1412027	1412431	-
NC_009505	BOV_RS07010	DUF475 domain-containing protein	25	1061	1429711	1430772	-
NC_009505	BOV_RS07080	RNA polymerase sigma factor RpoD	32	2018	1439643	1441661	-
NC_009505	BOV_RS07085	DNA primase	23	1967	1442129	1444096	-
NC_009505	BOV_RS07100	carbamoyl phosphate synthase small subunit	14	1223	1447041	1448264	+
NC_009505	BOV_RS07120	carbamoyl-phosphate synthase large subunit	43	3488	1451117	1454605	+
NC_009505	BOV_RS07270	hypothetical protein	1	320	1483972	1484292	-
NC_009505	BOV_RS07275	prolipoprotein diacylglyceryl transferase	15	845	1484477	1485322	+
NC_009505	BOV_RS07280	class I SAM-dependent methyltransferase	10	1097	1485315	1486412	+
NC_009505	BOV_RS07300	ribose-phosphate pyrophosphokinase	11	932	1489654	1490586	+
NC_009505	BOV_RS07310	50S ribosomal protein L25	5	623	1492961	1493584	+
NC_009505	BOV_RS07380	oxygen-dependent coproporphyrinogen oxidase	16	911	1506871	1507782	+
NC_009505	BOV_RS07400	CCA tRNA nucleotidyltransferase	18	1271	1509343	1510614	-
NC_009505	BOV_RS07585	DUF1134 domain-containing protein	16	596	1549312	1549908	-
NC_009505	BOV_RS07590	histidine phosphotransferase	9	629	1550320	1550949	+
NC_009505	BOV_RS07595	DNA-binding response regulator	16	698	1551062	1551760	-
NC_009505	BOV_RS07600	hypothetical protein	3	392	1552290	1552682	+
NC_009505	BOV_RS07605	DegT/DnrJ/EryC1/StrS aminotransferase family protein	21	1124	1552766	1553890	-
NC_009505	BOV_RS07610	gfo/Idh/MocA family oxidoreductase	15	956	1554050	1555006	-
NC_009505	BOV_RS07630	histidine kinase	34	3107	1557363	1560470	+
NC_009505	BOV_RS08000	adenylosuccinate synthetase	20	1289	1633010	1634299	-
NC_009505	BOV_RS08015	phosphoserine transaminase	16	1175	1636887	1638062	-
NC_009505	BOV_RS08030	phosphoglucosamine mutase	25	1379	1640302	1641681	-
NC_009505	BOV_RS08035	ATP-dependent metallopeptidase FtsH/Yme1/Tma family protein	19	1922	1641962	1643884	-
NC_009505	BOV_RS08040	tRNA(Ile)-lysidine synthetase	20	1346	1644020	1645366	-
NC_009505	BOV_RS08055	hypothetical protein	7	506	1647245	1647751	-
NC_009505	BOV_RS08060	protein TolB	22	1331	1648039	1649370	-
NC_009505	BOV_RS08065	hypothetical protein	7	1070	1649426	1650496	-
NC_009505	BOV_RS08070	protein TolR	9	452	1650504	1650956	-
NC_009505	BOV_RS08075	protein TolQ	9	710	1651003	1651713	-
NC_009505	BOV_RS08125	inositol monophosphatase	12	791	1660045	1660836	+
NC_009505	BOV_RS08150	YebC/PmpR family DNA-binding transcriptional regulator	9	746	1665658	1666404	-
NC_009505	BOV_RS08185	cell division protein ZapA	3	365	1671377	1671742	-
NC_009505	BOV_RS08195	transketolase	22	1991	1672429	1674420	+
NC_009505	BOV_RS08235	DUF1013 domain-containing protein	6	689	1681470	1682159	-
NC_009505	BOV_RS08315	thiamine diphosphokinase	13	656	1694822	1695478	-
NC_009505	BOV_RS08360	CarD family transcriptional regulator	11	575	1703009	1703584	-
NC_009505	BOV_RS08365	ferredoxin family protein	6	338	1704102	1704440	-
NC_009505	BOV_RS08400	polyprenyl synthetase family protein	9	914	1712168	1713082	+
NC_009505	BOV_RS08405	4-hydroxy-3-methylbut-2-en-1-yl diphosphate synthase (flavodoxin)	14	1262	1713090	1714352	-
NC_009505	BOV_RS08500	ATP synthase subunit beta	16	1565	1733786	1735351	-
NC_009505	BOV_RS08505	ATP synthase subunit gamma	10	878	1735479	1736357	-
NC_009505	BOV_RS08510	ATP synthase subunit alpha	17	1529	1736379	1737908	-
NC_009505	BOV_RS08515	ATP synthase subunit delta	2	560	1737908	1738468	-
NC_009505	BOV_RS08525	primosomal protein N'	25	2234	1739230	1741464	-
NC_009505	BOV_RS08535	hypothetical protein	11	581	1742371	1742952	-
NC_009505	BOV_RS08540	leucine--tRNA ligase	34	2633	1742939	1745572	-
NC_009505	BOV_RS08615	30S ribosomal protein S16	3	404	1765172	1765576	-
NC_009505	BOV_RS08620	chorismate mutase	4	314	1765643	1765957	-
NC_009505	BOV_RS08625	signal recognition particle protein	17	1571	1765963	1767534	-
NC_009505	BOV_RS08710	nicotinate-nucleotide adenylyltransferase	12	674	1781499	1782173	-
NC_009505	BOV_RS08725	GTPase ObgE	13	1025	1784630	1785655	-
NC_009505	BOV_RS08750	50S ribosomal protein L21	2	428	1788579	1789007	-
NC_009505	BOV_RS08840	peptide chain release factor 1	16	1079	1808906	1809985	-
NC_009505	BOV_RS08850	aspartate kinase	14	1271	1812780	1814051	-
NC_009505	BOV_RS08855	bifunctional 3-demethylubiquinone 3-O-methyltransferase/2-octaprenyl-6-hydroxy phenol methylase	13	746	1814269	1815015	+
NC_009505	BOV_RS08885	methyltransferase domain-containing protein	6	893	1818559	1819452	+
NC_009505	BOV_RS08910	uroporphyrinogen III methyltransferase	12	707	1824793	1825500	-
NC_009505	BOV_RS08915	hydroxymethylbilane synthase	9	944	1825524	1826468	-
NC_009505	BOV_RS08920	tRNA (adenosine(37)-N6)-threonylcarbamoyltransferase complex transferase subunit TsaD	14	1079	1826587	1827666	+
NC_009505	BOV_RS08970	2-octaprenyl-6-methoxyphenyl hydroxylase	10	1244	1837803	1839047	+
NC_009505	BOV_RS08980	succinate dehydrogenase iron-sulfur subunit	20	779	1839751	1840530	-
NC_009505	BOV_RS08985	succinate dehydrogenase flavoprotein subunit	25	1841	1840546	1842387	-
NC_009505	BOV_RS08990	succinate dehydrogenase hydrophobic membrane anchor protein	8	395	1842395	1842790	-
NC_009505	BOV_RS08995	succinate dehydrogenase cytochrome b556 subunit	5	398	1842804	1843202	-
NC_009505	BOV_RS09050	ribosome maturation factor RimM	7	569	1851162	1851731	-
NC_009505	BOV_RS09065	dihydrolipoyl dehydrogenase	19	1403	1854161	1855564	-
NC_009505	BOV_RS09085	dihydrolipoyllysine-residue succinyltransferase	9	1226	1857449	1858675	-
NC_009505	BOV_RS09090	2-oxoglutarate dehydrogenase subunit E1	38	3014	1858737	1861751	-
NC_009505	BOV_RS09100	succinyl-CoA ligase subunit beta	11	1196	1862933	1864129	-
NC_009505	BOV_RS09105	malate dehydrogenase	9	962	1864236	1865198	-
NC_009505	BOV_RS09120	diaminopimelate epimerase	13	911	1867817	1868728	+
NC_009505	BOV_RS09130	signal recognition particle-docking protein FtsY	8	1397	1870033	1871430	+
NC_009505	BOV_RS09175	protein translocase subunit SecA	45	2720	1878196	1880916	+
NC_009505	BOV_RS09295	electron transfer flavoprotein subunit alpha/FixB family protein	10	929	1903524	1904453	-
NC_009505	BOV_RS09300	electron transfer flavoprotein subunit beta/FixA family protein	5	746	1904606	1905352	-
NC_009505	BOV_RS09350	argininosuccinate lyase	8	1400	1911606	1913006	+
NC_009505	BOV_RS09360	diaminopimelate decarboxylase	17	1265	1913327	1914592	+
NC_009505	BOV_RS09410	inorganic pyrophosphatase	13	530	1923615	1924145	-
NC_009505	BOV_RS09445	outer membrane lipoprotein carrier protein LolA	12	695	1929937	1930632	+
NC_009505	BOV_RS09575	3-dehydroquinate synthase	15	1136	1957729	1958865	-
NC_009505	BOV_RS09580	shikimate kinase	8	602	1958958	1959560	-
NC_009505	BOV_RS09595	acetyl-CoA carboxylase carboxyl transferase subunit alpha	15	953	1960956	1961909	+
NC_009505	BOV_RS09715	DNA polymerase III subunit delta	9	1043	1985252	1986295	+
NC_009505	BOV_RS09720	chromosome partitioning protein ParB	14	881	1986389	1987270	-
NC_009505	BOV_RS09725	ParA family protein	15	797	1987314	1988111	-
NC_009505	BOV_RS09750	transcription termination factor Rho	27	1256	1994467	1995723	-
NC_009505	BOV_RS09765	uroporphyrinogen decarboxylase	17	1025	1996647	1997672	-
NC_009505	BOV_RS09780	shikimate dehydrogenase	9	869	1999553	2000422	+
NC_009505	BOV_RS09785	dephospho-CoA kinase	11	602	2000419	2001021	+
NC_009505	BOV_RS09790	DNA polymerase III subunit epsilon	9	704	2001063	2001767	+
NC_009505	BOV_RS09885	DNA-binding response regulator	10	719	2016875	2017594	+
NC_009505	BOV_RS09890	HAMP domain-containing histidine kinase	35	1805	2017705	2019510	+
NC_009505	BOV_RS09945	bifunctional folylpolyglutamate synthase/dihydrofolate synthase	17	1328	2035255	2036583	-
NC_009505	BOV_RS09950	acetyl-CoA carboxylase carboxyl transferase subunit beta	12	890	2036602	2037492	-
NC_009505	BOV_RS10005	translation initiation factor IF-3	5	536	2045179	2045715	+
NC_009505	BOV_RS10030	phenylalanine--tRNA ligase subunit alpha	15	1109	2048385	2049494	+
NC_009505	BOV_RS10035	phenylalanine--tRNA ligase subunit beta	30	2414	2049516	2051930	+
NC_009505	BOV_RS10045	molecular chaperone DnaK	17	1913	2053212	2055125	+
NC_009505	BOV_RS10150	tRNA (adenosine(37)-N6)-threonylcarbamoyltransferase complex dimerization subunit type 1 TsaB	12	689	2075444	2076133	+
NC_009505	BOV_RS10195	methionine adenosyltransferase	18	1265	2084264	2085529	+
NC_009505	BOV_RS10205	ribosome maturation factor	4	659	2086407	2087066	+
NC_009505	BOV_RS10215	hypothetical protein	2	653	2089064	2089717	+
NC_009505	BOV_RS10220	translation initiation factor IF-2	24	2879	2089855	2092734	+
NC_009505	BOV_RS10230	tRNA pseudouridine(55) synthase TruB	14	974	2093456	2094430	+
NC_009505	BOV_RS10240	polyribonucleotide nucleotidyltransferase	23	2144	2095154	2097298	+
NC_009505	BOV_RS10250	enoyl-[acyl-carrier-protein] reductase FabI	12	818	2098478	2099296	-
NC_009505	BOV_RS10255	beta-ketoacyl-[acyl-carrier-protein] synthase I	18	1223	2099311	2100534	-
NC_009505	BOV_RS10260	beta-hydroxydecanoyl-ACP dehydratase	7	518	2100699	2101217	-
NC_009505	BOV_RS10275	hypothetical protein	7	545	2102897	2103442	-
NC_009505	BOV_RS10280	D-glycerate dehydrogenase	9	1004	2103793	2104797	+
NC_009504	BOV_RS10345	replication initiation protein	25	1193	154	1347	+
NC_009504	BOV_RS10475	ABC transporter ATP-binding protein	3	716	24961	25677	+
NC_009504	BOV_RS10695	ferrochelatase	25	1058	74543	75601	-
NC_009504	BOV_RS10810	type III PLP-dependent enzyme	15	1133	97214	98347	+
NC_009504	BOV_RS10915	flagellar motor switch protein FliN	1	347	121538	121885	-
NC_009504	BOV_RS10920	hypothetical protein	4	461	121882	122343	-
NC_009504	BOV_RS11035	flagellar hook-basal body complex protein FliE	1	335	142777	143112	+
NC_009504	BOV_RS11200	histidine--tRNA ligase	19	1508	170840	172348	+
NC_009504	BOV_RS11230	class II fumarate hydratase	15	1391	176279	177670	-
NC_009504	BOV_RS11240	molecular chaperone GroEL	9	1640	178779	180419	-
NC_009504	BOV_RS11255	bifunctional riboflavin kinase/FAD synthetase	11	989	182207	183196	+
NC_009504	BOV_RS11260	isoleucine--tRNA ligase	46	2918	183540	186458	+
NC_009504	BOV_RS11275	nucleoside deaminase	11	473	188280	188753	-
NC_009504	BOV_RS11325	DUF374 domain-containing protein	8	776	199588	200364	+
NC_009504	BOV_RS11330	3-deoxy-D-manno-octulosonic acid transferase	14	1340	200361	201701	+
NC_009504	BOV_RS11335	tetraacyldisaccharide 4'-kinase	16	1025	201704	202729	+
NC_009504	BOV_RS11410	hypothetical protein	3	395	217502	217897	+
NC_009504	BOV_RS11960	IMP dehydrogenase	20	1493	331583	333076	+
NC_009504	BOV_RS12005	GMP synthase (glutamine-hydrolyzing)	20	1562	340944	342506	+
NC_009504	BOV_RS12340	3-hydroxyacyl-CoA dehydrogenase	5	767	414318	415085	-
NC_009504	BOV_RS13080	hypothetical protein	16	1244	553343	554587	+
NC_009504	BOV_RS13125	glutamine--fructose-6-phosphate aminotransferase	26	1823	565393	567216	-
NC_009504	BOV_RS13165	lipoate-protein ligase B	11	758	576613	577371	+
NC_009504	BOV_RS13175	DNA topoisomerase IV subunit B	31	2099	578609	580708	+
NC_009504	BOV_RS13185	Asp-tRNA(Asn)/Glu-tRNA(Gln) amidotransferase GatCAB subunit A	34	1481	581130	582611	-
NC_009504	BOV_RS13220	glycerol-3-phosphate acyltransferase	7	605	588476	589081	+
NC_009504	BOV_RS13270	two-component system response regulator	8	371	600022	600393	-
NC_009504	BOV_RS13280	nucleoside diphosphate kinase regulator	5	509	600917	601426	-
NC_009504	BOV_RS13310	hypothetical protein	3	305	608231	608536	+
NC_009504	BOV_RS13595	ribosomal RNA large subunit methyltransferase E	5	722	667475	668197	+
NC_009504	BOV_RS14025	6-phosphogluconolactonase	6	698	761348	762046	+
NC_009504	BOV_RS14035	bifunctional methylenetetrahydrofolate dehydrogenase/methenyltetrahydrofolate cyclohydrolase	8	899	763999	764898	-
NC_009504	BOV_RS14090	lysine--tRNA ligase	28	1655	773058	774713	+
NC_009504	BOV_RS14105	3-hydroxyacyl-CoA dehydrogenase	24	2216	776655	778871	-
NC_009504	BOV_RS14110	acetyl-CoA acetyltransferase	14	1208	778887	780095	-
NC_009504	BOV_RS14485	fructose-bisphosphate aldolase class II	11	1064	857553	858617	-
NC_009504	BOV_RS14510	magnesium transporter	19	1397	862912	864309	-
NC_009504	BOV_RS14545	organic hydroperoxide resistance protein	2	422	869753	870175	-
NC_009504	BOV_RS14555	aspartate-semialdehyde dehydrogenase	21	1034	870858	871892	-
NC_009504	BOV_RS14930	tetratricopeptide repeat protein	30	887	954351	955238	-
NC_009504	BOV_RS14945	MaoC family dehydratase	6	476	957608	958084	-
NC_009504	BOV_RS14955	homoserine dehydrogenase	16	1316	959026	960342	+
NC_009504	BOV_RS15240	ribonuclease P protein component	4	425	1012430	1012855	+
NC_009504	BOV_RS15245	membrane protein insertase YidC	29	1832	1012845	1014677	+
NC_009504	BOV_RS15250	YihA family ribosome biogenesis GTP-binding protein	13	803	1014719	1015522	+
NC_009504	BOV_RS15255	acetylglutamate kinase	13	890	1015693	1016583	+
NC_009504	BOV_RS15270	2 3 4 5-tetrahydropyridine-2 6-dicarboxylate N-succinyltransferase	8	854	1018444	1019298	+
NC_009504	BOV_RS15280	succinyl-diaminopimelate desuccinylase	11	1187	1020281	1021468	+
NC_009504	BOV_RS15295	methionyl-tRNA formyltransferase	10	920	1023070	1023990	-
NC_009504	BOV_RS15365	ABC transporter ATP-binding protein	33	1829	1036771	1038600	+
NC_009504	BOV_RS15430	bifunctional phosphopantothenoylcysteine decarboxylase/phosphopantothenate--cysteine ligase CoaBC	10	1220	1051253	1052473	-
NC_009504	BOV_RS15435	2-polyprenylphenol 6-hydroxylase	16	1583	1052504	1054087	-
NC_009504	BOV_RS15440	bifunctional demethylmenaquinone methyltransferase/2-methoxy-6-polyprenyl-1 4-benzoquinol methylase UbiE	14	809	1054136	1054945	-
NC_009504	BOV_RS15595	hypothetical protein	2	407	1076999	1077406	-
NC_009504	BOV_RS15945	plasmid partitioning protein RepA	24	1193	1161762	1162955	+
NC_009505	BOV_RS16120	hypothetical protein	5	317	258883	259200	-
NC_009505	BOV_RS16530	NAD(P)/FAD-dependent oxidoreductase	2	323	1003690	1004013	+
NC_009505	BOV_RS16960	hypothetical protein	6	377	1708680	1709057	-
NC_009504	BOV_RS17225	hypothetical protein	6	434	208785	209219	+
NC_009505	GFF185	hypothetical protein	3	381	189828	190209	+
NC_009504	GFF3391	plasmid partitioning protein RepB	15	986	1163020	1164006	+
